# The genomic landscape of transposable elements in yeast hybrids is shaped by structural variation and genotype-specific modulation of transposition rate

**DOI:** 10.1101/2023.05.08.539935

**Authors:** Mathieu Hénault, Souhir Marsit, Guillaume Charron, Christian R. Landry

## Abstract

Transposable elements (TEs) are major contributors to structural genomic variation by creating interspersed duplications of themselves. In return, structural variants (SVs) can affect the genomic distribution of TE copies and shape their load. One long-standing hypothesis states that hybridization could trigger TE mobilization and thus increase TE load in hybrids. We previously tested this hypothesis by performing a large-scale evolution experiment by mutation accumulation (MA) on multiple hybrid genotypes within and between wild populations of the yeasts *Saccharomyces paradoxus* and *Saccharomyces cerevisiae*. Using aggregate measures of TE load with short-read sequencing, we found no evidence for TE load increase in hybrid MA lines. Here, we resolve the genomes of the hybrid MA lines with long-read phasing and assembly to precisely characterize the role of SVs in shaping the TE landscape. Highly contiguous phased assemblies of 127 MA lines revealed that SV types like polyploidy, aneuploidy and loss of heterozygosity have large impacts on the TE load. We characterized 18 de novo TE insertions, indicating that transposition only has a minor role in shaping the TE landscape in MA lines. Because the scarcity of TE mobilization in MA lines provided insufficient resolution to confidently dissect transposition rate variation in hybrids, we adapted an in vivo assay to measure transposition rates in various *S. paradoxus* hybrid backgrounds. We found that transposition rates are not increased by hybridization, but are modulated by many genotype-specific factors including initial TE load, TE sequence variants and mitochondrial DNA inheritance. Our results show the multiple scales at which TE load is shaped in hybrid genomes, being highly impacted by SV dynamics and finely modulated by genotype-specific variation in transposition rates.
