## Supplemental Tables for "The genomic landscape of transposable elements in yeast hybrids is shaped by structural variation and genotype-specific modulation of transposition rate"

### Sheet: Table S1
Supplemental Table S1. Subgenome-level assemblies of MA lines.
Cross	MA line	Subgenome	Size (bp)	N50 (bp)	Contigs	Size ratio (%)
CC1	J5	LL2011_004	11383206	905312	28	96.2122
CC1	J5	MSH-587-1	11626413	876400	26	99.3345
CC1	J17	LL2011_004	11392163	750316	24	96.2879
CC1	J17	MSH-587-1	10939265	442966	21	93.4636
CC1	J20	LL2011_004	11408681	296111	18	96.4275
CC1	J20	MSH-587-1	9927152	1064886	23	84.8162
CC1	J23	LL2011_004	9993452	90346	131	84.4658
CC1	J23	MSH-587-1	9224717	111699	121	78.8147
CC1	J27	LL2011_004	11686486	939286	22	98.7755
CC1	J27	MSH-587-1	11701147	1038522	20	99.973
CC1	J38	LL2011_004	10901844	1012568	22	92.1436
CC1	J38	MSH-587-1	10902551	911836	21	93.1499
CC1	J44	LL2011_004	11033591	436938	23	93.2572
CC1	J44	MSH-587-1	9802779	157779	25	83.7536
CC1	J47	LL2011_004	10809408	236048	22	91.3623
CC1	J47	MSH-587-1	11219146	527411	18	95.8548
CC1	J48	LL2011_004	11111084	941193	24	93.9121
CC1	J48	MSH-587-1	11574086	527471	24	98.8874
CC1	J54	LL2011_004	11633215	1483430	20	98.3253
CC1	J54	MSH-587-1	10601480	788070	21	90.5776
CC1	J56	LL2011_004	10700443	1028786	23	90.4414
CC1	J56	MSH-587-1	11010444	910324	25	94.0717
CC1	J59	LL2011_004	10731266	758684	25	90.7019
CC1	J59	MSH-587-1	11123950	916436	19	95.0415
CC2	K3	LL2011_009	11186201	673033	18	94.5741
CC2	K3	LL2011_012	10769805	1043511	20	91.0205
CC2	K5	LL2011_009	11619866	672281	24	98.2405
CC2	K5	LL2011_012	11347473	678104	22	95.9026
CC2	K15	LL2011_009	11179903	751147	24	94.5208
CC2	K15	LL2011_012	10084455	474916	25	85.2283
CC2	K19	LL2011_009	11691055	293076	26	98.8424
CC2	K19	LL2011_012	11604460	84264	21	98.0745
CC2	K22	LL2011_009	11251609	1070751	18	95.127
CC2	K22	LL2011_012	11401520	582346	19	96.3594
CC2	K27	LL2011_009	11718015	1077348	18	99.0703
CC2	K27	LL2011_012	10572091	898065	19	89.3495
CC2	K38	LL2011_009	10491826	213645	37	88.7034
CC2	K38	LL2011_012	11295000	659194	37	95.4591
CC2	K47	LL2011_009	10959452	945608	19	92.657
CC2	K47	LL2011_012	9520732	938753	23	80.464
CC2	K53	LL2011_009	11452809	1474387	22	96.8281
CC2	K53	LL2011_012	10956147	421844	22	92.5953
CC2	K54	LL2011_009	11330976	106996	38	95.7981
CC2	K54	LL2011_012	11280650	230617	43	95.3379
CC2	K56	LL2011_009	11587353	243420	25	97.9656
CC2	K56	LL2011_012	10759235	539168	27	90.9311
CC2	K60	LL2011_009	11608423	917819	25	98.1437
CC2	K60	LL2011_012	11049741	18865	20	93.3863
CC3	L10	LL2011_001	11722514	854325	19	100.057
CC3	L10	LL2011_009	11102920	1972381	23	93.87
CC3	L11	LL2011_001	11016042	822428	19	94.027
CC3	L11	LL2011_009	11715324	877351	18	99.0475
CC3	L17	LL2011_001	10374909	673922	21	88.5547
CC3	L17	LL2011_009	11641937	210848	22	98.4271
CC3	L19	LL2011_001	10666517	942126	23	91.0437
CC3	L19	LL2011_009	11594141	949580	19	98.023
CC3	L28	LL2011_001	11570518	673549	25	98.7598
CC3	L28	LL2011_009	11616930	1957748	20	98.2157
CC3	L34	LL2011_001	11510965	167211	21	98.2514
CC3	L34	LL2011_009	11301689	538636	23	95.5504
CC3	L37	LL2011_001	11459586	1488073	21	97.8129
CC3	L37	LL2011_009	10635629	1076481	22	89.9192
CC3	L40	LL2011_001	11329336	96241	37	96.7012
CC3	L40	LL2011_009	10803102	508333	46	91.3351
CC3	L41	LL2011_001	10812054	1287153	25	92.2859
CC3	L41	LL2011_009	11626717	295126	25	98.2984
CC3	L48	LL2011_001	9976503	910017	22	85.1541
CC3	L48	LL2011_009	11449237	169536	20	96.7979
CC3	L54	LL2011_001	11258475	1015486	21	96.0963
CC3	L54	LL2011_009	11056336	506469	23	93.4761
CC3	L64	LL2011_001	11395015	724504	24	97.2618
CC3	L64	LL2011_009	11630746	1024931	25	98.3325
BB1	I1	LL2012_028	11690664	429621	23	99.1136
BB1	I1	MSH-604	11471339	932552	23	96.7488
BB1	I2	LL2012_028	9800601	1039339	17	83.0897
BB1	I2	MSH-604	11192835	1053234	25	94.3999
BB1	I8	LL2012_028	10864517	451487	19	92.1096
BB1	I8	MSH-604	11375720	753562	24	95.9423
BB1	I12	LL2012_028	10467153	801261	22	88.7407
BB1	I12	MSH-604	10888132	570244	21	91.83
BB1	I14	LL2012_028	11407551	832045	22	96.7134
BB1	I14	MSH-604	11149537	452725	25	94.0347
BB1	I15	LL2012_028	10821010	684687	20	91.7407
BB1	I15	MSH-604	11220004	719986	18	94.629
BB1	I21	LL2012_028	11750522	679744	20	99.6211
BB1	I21	MSH-604	11562630	1032515	20	97.5187
BB1	I33	LL2012_028	11080978	523175	24	93.9447
BB1	I33	MSH-604	11270570	788104	18	95.0555
BB1	I37	LL2012_028	11391346	899042	22	96.576
BB1	I37	MSH-604	11200513	534007	21	94.4646
BB1	I38	LL2012_028	11425401	1485235	25	96.8647
BB1	I38	MSH-604	11499300	1003621	18	96.9846
BB1	I43	LL2012_028	11486088	727319	17	97.3792
BB1	I43	MSH-604	11577004	288477	18	97.6399
BB1	I45	LL2012_028	11274600	935967	22	95.5863
BB1	I45	MSH-604	10631979	1185434	19	89.6696
BB2	H3	LL2012_021	9983053	674366	19	84.5589
BB2	H3	UWOPS-91-202	11237278	703065	16	95.0584
BB2	H8	LL2012_021	11441799	798532	23	96.9148
BB2	H8	UWOPS-91-202	11296616	407517	19	95.5603
BB2	H9	LL2012_021	11641461	798717	21	98.606
BB2	H9	UWOPS-91-202	10975702	1031320	18	92.8456
BB2	H11	LL2012_021	11621583	1487674	21	98.4376
BB2	H11	UWOPS-91-202	10538000	893695	20	89.143
BB2	H13	LL2012_021	11273840	895369	20	95.4921
BB2	H13	UWOPS-91-202	11378288	658820	21	96.2512
BB2	H14	LL2012_021	11717650	505460	31	99.2513
BB2	H14	UWOPS-91-202	10930491	542990	25	92.4632
BB2	H21	LL2012_021	11459473	710065	22	97.0645
BB2	H21	UWOPS-91-202	11498264	252338	21	97.2661
BB2	H25	LL2012_021	11704102	958155	25	99.1366
BB2	H25	UWOPS-91-202	11406650	895968	23	96.4911
BB2	H31	LL2012_021	11757987	1070052	21	99.593
BB2	H31	UWOPS-91-202	11391680	1020749	20	96.3645
BB2	H33	LL2012_021	11153849	1033852	22	94.4758
BB2	H33	UWOPS-91-202	11401769	1031615	18	96.4498
BB2	H37	LL2012_021	11323912	902032	19	95.9163
BB2	H37	UWOPS-91-202	10953638	408656	19	92.659
BB2	H40	LL2012_021	11593683	1479921	22	98.2013
BB2	H40	UWOPS-91-202	11005297	667054	18	93.096
BC1	A6	LL2011_004	10557076	660539	26	89.2296
BC1	A6	MSH-604	10731953	430231	22	90.5128
BC1	A8	LL2011_004	11759649	1028798	23	99.3939
BC1	A8	MSH-604	10406430	210635	18	87.7674
BC1	A17	LL2011_004	11731369	296289	27	99.1549
BC1	A17	MSH-604	11271421	737299	19	95.0627
BC1	A30	LL2011_004	11716810	409482	23	99.0318
BC1	A30	MSH-604	10906070	662227	20	91.9813
BC1	A34	LL2011_004	11694720	1480682	21	98.8451
BC1	A34	MSH-604	11339478	1453592	24	95.6366
BC1	A50	LL2011_004	11766493	556008	22	99.4517
BC1	A50	MSH-604	11540961	1030610	20	97.3359
BC1	A51	LL2011_004	11278516	453764	24	95.3273
BC1	A51	MSH-604	11479758	788285	26	96.8198
BC1	A67	LL2011_004	11485430	1480929	27	97.0762
BC1	A67	MSH-604	11496246	462677	26	96.9588
BC1	A68	LL2011_004	11719402	1481836	24	99.0537
BC1	A68	MSH-604	11544292	909543	18	97.364
BC1	A76	LL2011_004	11471404	1030802	24	96.9576
BC1	A76	MSH-604	11491035	570323	23	96.9149
BC1	A88	LL2011_004	11633256	1828105	26	98.3256
BC1	A88	MSH-604	10959662	585706	21	92.4333
BC2	D12	LL2011_009	11360509	880182	25	96.0477
BC2	D12	UWOPS-91-202	11560495	1363177	23	97.7925
BC2	D17	LL2011_009	11705684	867010	24	98.966
BC2	D17	UWOPS-91-202	10666813	657664	21	90.2327
BC2	D25	LL2011_009	11685941	938585	24	98.7991
BC2	D25	UWOPS-91-202	11370311	224077	18	96.1837
BC2	D29	LL2011_009	11696794	1463645	26	98.8909
BC2	D29	UWOPS-91-202	11475978	507555	18	97.0776
BC2	D42	LL2011_009	11625862	294168	24	98.2912
BC2	D42	UWOPS-91-202	9501078	896650	18	80.3715
BC2	D60	LL2011_009	11607842	268773	23	98.1388
BC2	D60	UWOPS-91-202	10638839	381927	21	89.996
BC2	D68	LL2011_009	11188786	33986	63	94.5959
BC2	D68	UWOPS-91-202	11537632	1464234	19	97.5991
BC2	D73	LL2011_009	11239571	997413	18	95.0253
BC2	D73	UWOPS-91-202	11504814	1041493	20	97.3215
BC2	D75	LL2011_009	10639021	317369	34	89.9479
BC2	D75	UWOPS-91-202	10224528	394312	32	86.4913
BC2	D84	LL2011_009	11748715	1030961	22	99.3298
BC2	D84	UWOPS-91-202	11389318	736852	18	96.3445
BC2	D93	LL2011_009	11692555	922090	26	98.855
BC2	D93	UWOPS-91-202	10570899	922276	20	89.4213
BA1	B7	MSH-604	11525502	925270	18	97.2056
BA1	B7	YPS644	11371733	1465114	18	96.4931
BA1	B23	MSH-604	11583684	510041	20	97.6963
BA1	B23	YPS644	11601603	891210	23	98.4437
BA1	B28	MSH-604	11575850	1454395	21	97.6302
BA1	B28	YPS644	11400860	509321	21	96.7403
BA1	B29	MSH-604	11529203	727985	22	97.2368
BA1	B29	YPS644	11439596	538800	21	97.069
BA1	B47	MSH-604	11557760	1452965	21	97.4776
BA1	B47	YPS644	11307439	368047	21	95.9476
BA1	B54	MSH-604	11567460	441196	21	97.5594
BA1	B54	YPS644	11640544	509500	21	98.7741
BA1	B67	MSH-604	11564397	651813	17	97.5336
BA1	B67	YPS644	11669344	1048292	21	99.0185
BA1	B71	MSH-604	11143268	509463	25	93.9818
BA1	B71	YPS644	11551315	714176	21	98.0169
BA1	B82	MSH-604	11578687	2136087	24	97.6541
BA1	B82	YPS644	10900750	1068755	22	92.4967
BA1	B96	MSH-604	11523720	950525	24	97.1905
BA1	B96	YPS644	11588935	545284	27	98.3362
BA2	E12	UWOPS-91-202	11503976	508902	27	97.3144
BA2	E12	YPS744	11576280	468803	22	98.6988
BA2	E15	UWOPS-91-202	11528971	1462679	19	97.5258
BA2	E15	YPS744	11257675	1472973	17	95.9824
BA2	E25	UWOPS-91-202	11427196	311293	30	96.6649
BA2	E25	YPS744	11417336	810289	28	97.3437
BA2	E30	UWOPS-91-202	11535073	896236	25	97.5775
BA2	E30	YPS744	11535281	208208	30	98.3493
BA2	E34	UWOPS-91-202	11549411	223560	17	97.6988
BA2	E34	YPS744	11586215	1474098	16	98.7836
BA2	E50	UWOPS-91-202	11522326	911996	22	97.4696
BA2	E50	YPS744	11577433	1472303	18	98.7087
BA2	E64	UWOPS-91-202	10968290	1043233	20	92.7829
BA2	E64	YPS744	11628382	505503	19	99.1431
BA2	E68	UWOPS-91-202	11329003	2218311	20	95.8343
BA2	E68	YPS744	11582822	560050	22	98.7546
BA2	E78	UWOPS-91-202	11505744	889399	18	97.3294
BA2	E78	YPS744	11586846	1794242	21	98.7889
BA2	E84	UWOPS-91-202	11551098	783950	19	97.713
BA2	E84	YPS744	11579206	405982	20	98.7238
BA2	E89	UWOPS-91-202	11501041	405715	21	97.2896
BA2	E89	YPS744	11592572	739307	24	98.8378
BA2	E92	UWOPS-91-202	11543686	658308	23	97.6503
BA2	E92	YPS744	11629353	659773	19	99.1513
BSc1	C12	LL2013_040	10569710	319160	125	91.6838
BSc1	C12	MSH-604	10860749	201686	142	91.5991
BSc1	C20	LL2013_040	11370920	1463920	20	98.6336
BSc1	C20	MSH-604	11333692	922943	16	95.5878
BSc1	C26	LL2013_040	11598505	797749	23	100.608
BSc1	C26	MSH-604	11531051	510481	22	97.2524
BSc1	C31	LL2013_040	11643599	290901	22	100.999
BSc1	C31	MSH-604	11382165	1454374	19	95.9967
BSc1	C37	LL2013_040	11623630	552140	27	100.826
BSc1	C37	MSH-604	11588552	788523	21	97.7373
BSc1	C44	LL2013_040	11649916	760859	19	101.054
BSc1	C44	MSH-604	11516332	720146	21	97.1282
BSc1	C46	LL2013_040	11367124	1464798	23	98.6007
BSc1	C46	MSH-604	11497628	935157	19	96.9705
BSc1	C49	LL2013_040	11666629	206837	28	101.199
BSc1	C49	MSH-604	11557015	788007	23	97.4713
BSc1	C57	LL2013_040	11669567	1465440	22	101.224
BSc1	C57	MSH-604	11577337	438833	21	97.6427
BSc1	C70	LL2013_040	9807331	268337	179	85.0708
BSc1	C70	MSH-604	9649690	125944	181	81.385
BSc1	C77	LL2013_040	11645409	1587224	23	101.015
BSc1	C77	MSH-604	9940484	1053243	17	83.8376
BSc1	C82	LL2013_040	11105161	554482	25	96.3284
BSc1	C82	MSH-604	11218298	169034	29	94.6146
BSc2	F3	LL2013_054	11654508	1087053	21	100.031
BSc2	F3	UWOPS-91-202	11573084	1031943	18	97.899
BSc2	F4	LL2013_054	11326092	1465819	22	97.212
BSc2	F4	UWOPS-91-202	11545359	657407	21	97.6645
BSc2	F8	LL2013_054	11536012	656828	26	99.0138
BSc2	F8	UWOPS-91-202	11596085	507639	18	98.0936
BSc2	F13	LL2013_054	11160913	456565	54	95.7943
BSc2	F13	UWOPS-91-202	11178312	210539	43	94.5596
BSc2	F15	LL2013_054	11634366	1464296	24	99.8579
BSc2	F15	UWOPS-91-202	11537010	896242	20	97.5938
BSc2	F21	LL2013_054	11640445	554350	21	99.9101
BSc2	F21	UWOPS-91-202	11126503	782865	21	94.1213
BSc2	F25	LL2013_054	11638223	526254	22	99.891
BSc2	F25	UWOPS-91-202	11598713	1478560	24	98.1158
BSc2	F39	LL2013_054	10955119	1465059	23	94.0279
BSc2	F39	UWOPS-91-202	11373987	1042540	19	96.2148
BSc2	F48	LL2013_054	11604916	1465833	21	99.6052
BSc2	F48	UWOPS-91-202	11547398	1464146	21	97.6817
BSc2	F56	LL2013_054	11649334	920218	25	99.9864
BSc2	F56	UWOPS-91-202	11477347	1464394	22	97.0891
BSc2	F79	LL2013_054	11579480	661283	25	99.3868
BSc2	F79	UWOPS-91-202	11539292	1030507	20	97.6132

### Sheet: Table S2
Supplemental Table S2. Plasmids used an constructed in this study.
Plasmid	Reference
pRS316	Sikorski et al. 1989
pFA6-natNT2	Janke et al. 2004
pGTy1-H3mHIS3AI	Curcio and Garfinkel 1991
pRS31N-Ty1-SpB-HIS3AI	This study
pRS31N-Ty1-SpC-HIS3AI	This study
pCAS	Ryan et al. 2014
pCAS-PEX11	This study
pCAS-HIS3	This study
pUG6	Güldener et al. 1996
pHS3	John McCusker (Addgene #81038)

### Sheet: Table S3
Supplemental Table S3. Oligonucleotides sequences used in this study.
Name	Sequence	Description	Primer	Reference
CLOP104-H8	TGCGGTGTGAAATACCGCAC	Amplification of pRS316 backbone	Forward	This study
CLOP104-A9	TGTTCGGAGATTACCGAATC	Amplification of pRS316 backbone	Reverse	This study
CLOP104-B9	GATTCGGTAATCTCCGAACACGTACGCTGCAGGTCGAC	Amplification of the natNT2 cassette from pFA6-natNT2 for integration into pRS316	Forward	This study
CLOP104-C9	GTGCGGTATTTCACACCGCAATCGATGAATTCGAGCTCG	Amplification of the natNT2 cassette from pFA6-natNT2 for integration into pRS316	Reverse	This study
CLOP104-D9	TCGCGCGTTTCGGTGATGAC	Confirmation of the natNT2 integration into the pRS316 backbone	Forward	This study
CLO1-37	CGGTAAGCCGTGTCGTCAAG	Confirmation of the natNT2 integration into the pRS316 backbone	Reverse	This study
CLOP150-A2	CGATAAGCTTCTGCAGCTTTAAATAATCGGTGTCACTACATAAGAACACCTTTGGTGGAG	Amplification of HIS3AI RIG	Forward	This study
CLOP190-G2	TCCTGCAGCCCGGGGGATCCACTAGTTCTAGAGCGGCCGCCTAGTACACTCTATATTTTT	Amplification of HIS3AI RIG	Reverse	This study
CLO5-35	CGGGTGGCGAATGGGACTTTTTGACGAATCTCGTCACGGAGTTTTAGAGCTAGAAATAGC	pCAS mutagenesis to include the gRNA sequence targeting PEX11 (YOL147C)	Forward	This study
CLO5-36	GCTATTTCTAGCTCTAAAACTCCGTGACGAGATTCGTCAAAAAGTCCCATTCGCCACCCG	pCAS mutagenesis to include the gRNA sequence targeting PEX11 (YOL147C)	Reverse	This study
CLOP95-A7	CGGAATAGGAACTTCAAAGCG	Confirmation of gRNA locus mutagenesis by HinfI restriction and Sanger sequencing	Forward	This study
CLO1-7	CTGCAGCGAGGAGCCGTAAT	Confirmation of gRNA locus mutagenesis by HinfI restriction	Reverse	This study
CLOP187-F9	CGCCCAGATAAAAGACACGG	Amplification of SpB genomic region	Forward	This study
CLOP187-G9	TCAGAGGAACAGGAAGCGTT	Amplification of SpB genomic region	Reverse	This study
CLOP150-D10	CTCTACCTAGAATTGTGTTTTAATTGCTATTGTATC	Amplification of SpC genomic region	Forward	This study
CLOP150-D11	GATAAATTTCATAACTATACTTTAGATTGGGCGATG	Amplification of SpC genomic region	Reverse	This study
CLOP190-C2	GTAATACGACTCACTATAGGGCGAATTGGAGCTCCACCGCTGTTGGAATTGAACTCTAAT	Amplification of SpB Ty1 5' segment	Forward	This study
CLOP190-E2	GTAATACGACTCACTATAGGGCGAATTGGAGCTCCACCGCTGTTGGAATTGAACTCTAGT	Amplification of SpC Ty1 5' segment	Forward	This study
CLOP150-D12	TGTAGTGACACCGATTATTTAAAGCTGCAGAAGCTTATCGATAGATCTAATGAATCCACT	Amplification of Ty1 5' segment	Reverse	This study
CLOP187-B9	AAATCATTACCGAGGCATAAAAAAATATAGAGTGTACTAGTACATTATGGGTGGTATGTT	Amplification of Ty1 3' segment	Forward	This study
CLOP190-A3	ATTCCTGCAGCCCGGGGGATCCACTAGTTCTAGAGCGGCCTGAGAAATACGTGAGTTATT	Amplification of SpB Ty1 3' segment	Reverse	This study
CLOP190-B3	ATTCCTGCAGCCCGGGGGATCCACTAGTTCTAGAGCGGCCTGAGAAATATGTGAGTTATT	Amplification of SpC Ty1 3' segment	Reverse	This study
CLOP84-A4	GTAAAACGACGGCCAGT	Confirmation of the Ty1 5' segment junctiion in pRS31N (matches the pRS316 backbone)	Forward	This study
CLOP169-H5	AGTAACCGAAGCACAGGCGCTACCA	Confirmation of the Ty1 5' segment junctiion in pRS31N (matches the Ty1 internal sequence)	Reverse	This study
CLOP155-A1	ATCACATTACTTTATATAATGTATA	Confirmation of the Ty1 3' segment junctiion in pRS31N (matches the Ty1 internal sequence)	Forward	This study
CLOP84-B4	GCGGATAACAATTTCACACAGG	Confirmation of the Ty1 3' segment junctiion in pRS31N (matches the pRS316 backbone)	Reverse	This study
CLOP146-A1	TAATGTGATTTCTTCGAAGAACATTAGAATGAGCAGGCAAGATAAACGAAGGCAAGATGA	5' primer for HIS3 (YOR202W) deletion with stuffer sequence in SpA	Forward	This study
CLOP146-A2	TAATGTGATTTCTTCGAAGAACATTAGAATGAGCAGGCAATATAAACGAAAGCAAGATGA	5' primer for HIS3 (YOR202W) deletion with stuffer sequence in SpB	Forward	This study
CLOP146-A3	TAATGTGATTTCTTCGAAGAACATTAGAATGAGCAGGCAAGATAAACGAAAGCAAGATGA	5' primer for HIS3 (YOR202W) deletion with stuffer sequence in SpC	Forward	This study
CLOP146-A4	ACAGGTTCATATTGGTATGTGTATATAGTATGCGGTAATTTTAAATAATTGATGTTACCG	3' primer for HIS3 (YOR202W) deletion with stuffer sequence in SpA	Reverse	This study
CLOP146-A5	ACATATTCATATTGGTATATGTTTATAGTATGCGGCAATTTTAAATAATTGATGTTACCG	3' primer for HIS3 (YOR202W) deletion with stuffer sequence in SpB	Reverse	This study
CLOP146-A6	ACATATTCATATTGGTATATGTTTATAGTACGCGGCAATTTTAAATAATTGATGTTACCG	3' primer for HIS3 (YOR202W) deletion with stuffer sequence in SpC	Reverse	This study
CLOP146-A8	AGATAAACGAAGGCAAGATGAGTAGAGTTGAGTAAGAACGGTAACATCAATTATTTAAA	Template primer for HIS3 (YOR202W) deletion with stuffer sequence in SpA	Template	This study
CLOP146-A9	ATATAAACGAAAGCAAGATGAGTAGAGTTGAGTAAGAACGGTAACATCAATTATTTAAA	Template primer for HIS3 (YOR202W) deletion with stuffer sequence in SpB	Template	This study
CLOP146-A10	AGATAAACGAAAGCAAGATGAGTAGAGTTGAGTAAGAACGGTAACATCAATTATTTAAA	Template primer for HIS3 (YOR202W) deletion with stuffer sequence in SpC	Template	This study
CLOP146-E5	CGGGTGGCGAATGGGACTTTTGAGGCACTTTCCAGAGCGGGTTTTAGAGCTAGAAATAGC	pCAS-PEX11 mutagenesis to include the gRNA sequence targeting HIS3 (YOR202W)	Forward	This study
CLOP146-E6	GCTATTTCTAGCTCTAAAACCCGCTCTGGAAAGTGCCTCAAAAGTCCCATTCGCCACCCG	pCAS-PEX11 mutagenesis to include the gRNA sequence targeting HIS3 (YOR202W)	Reverse	This study
CLOP146-F9	TGAGCAGGCAAKATAAACGA	Confirmation of HIS3 (YOR202W) deletion in S. paradoxus	Forward	This study
CLOP146-F10	AAAAGGAAAGTGCGCCYC	Confirmation of HIS3 (YOR202W) deletion in S. paradoxus	Reverse	This study
CLO1-99	CACACCCTTATAAGCAGCAATCAATTTCATCTAACTTCAACCAGCTGAAGCTTCGTACGC	Amplification of the kanMX cassette from pUG6 for cassette switch at the HO locus in SpA	Forward	Charron et al. 2014b
CLO1-100	TTATCACATACAACTTTTTTTTAACTAATGTACACATTGCATAGGCCACTAGTGGATCTG	Amplification of the kanMX cassette from pUG6 for cassette switch at the HO locus in SpA	Reverse	Charron et al. 2014b
CLOP40-E9	ACATCCTTATAGGCAGCAATCAATTCCATCTAAACTTTAACCAGCTGAAGCTTCGTACGC	Amplification of the kanMX cassette from pUG6 for cassette switch at the HO locus in SpB and SpC	Forward	Charron et al. 2014b
CLOP40-E8	TTAATTACATAACAATTTTTTTTTATAATATACATATTGCATAGGCCACTAGTGGATCTG	Amplification of the kanMX cassette from pUG6 for cassette switch at the HO locus in SpB and SpC	Reverse	Charron et al. 2014b
CLOP48-C11	ACAGAAGCTTGTTGAAGCGC	Confirmation of the 5' junction of the kanMX cassette integration at the HO locus	Forward	Charron et al. 2014b
CLOP155-G7	ATCGCGGCCTCGAAACGTGA	Confirmation of the 5' junction of the kanMX cassette integration at the HO locus	Reverse	Charron et al. 2014b
CLO4-35	TGATTTTGATGACGAGCGTAAT	Confirmation of the 3' junction of the kanMX cassette integration at the HO locus	Forward	This study
CLOP48-C12	CATACAAGTAAAGAGACCACC	Confirmation of the 3' junction of the kanMX cassette integration at the HO locus	Reverse	Charron et al. 2014
CLO1-42	ACTCCACTTCAAGTAAGAGTTTG	Mating type diagnostic	Forward	Huxley et al. 1990
CLO1-43	GCACGGAATATGGGACTACTTCG	Mating type diagnostic	Forward	Huxley et al. 1990
CLO1-44	AGTCACATCAAGATCGTTTATGG	Mating type diagnostic	Reverse	Huxley et al. 1990

### Sheet: Table S4
Supplemental Table S4. PCR reactions and cycles used in this study.
Amplicon name	Amplicon size (nt)	Forward primer	Reverse primer	Template	PCR-grade water (μL)	KAPA HiFi Fidelity Buffer 5X (μL)	KAPA dNTP Mix 10 mM (μL)	Forward primer 10 μM (μL)	Reverse primer 10 μM (μL)	KAPA HiFi HotStart DNA Polymerase 1 U/μl (μl)	Template (μl)	Block 1 Temperature (°C)	Block 1 Duration	Block 2 Temperature (°C)	Block 2 Duration	Block 2 repeats	Block 3 Temperature (°C)	Block 3 Duration
pRS316 backbone	3869	CLOP104-H8	CLOP104-A9	pRS316	16.5	5	0.75	0.75	0.75	0.5	0.75	95; 98	5 min; 20 sec	62	4 min	32	72; 10	15 min; hold
natNT2 cassette	1349	CLOP104-B9	CLOP104-C9	pFA6-natNT2	16.5	5	0.75	0.75	0.75	0.5	0.75	95; 98	5 min; 20 sec	60	1:30 min	32	72; 10	15 min; hold
HIS3AI RIG	1030	CLOP150-A2	CLOP190-G2	pGTy1-H3mHIS3AI	16.5	5	0.75	0.75	0.75	0.5	0.75	95; 98	5 min; 20 sec	60.1	1 min	24	72; 10	15 min; hold
Ty1 SpB genomic region	10663	CLOP187-F9	CLOP187-G9	Genomic DNA MSH-604	16.5	5	0.75	0.75	0.75	0.5	0.75	95; 98	5 min; 20 sec	46	6 min	32	72; 10	15 min; hold
Ty1 SpC genomic region	11899	CLOP150-D10	CLOP150-D11	Genomic DNA LL2011_012	16.5	5	0.75	0.75	0.75	0.5	0.75	95; 98	5 min; 20 sec	46	6 min	32	72; 10	15 min; hold
Ty1 SpB 5' segment	5630	CLOP190-C2	CLOP150-D12	Ty1 SpB genomic region	16.5	5	0.75	0.75	0.75	0.5	0.75	95; 98	5 min; 20 sec	58.1	4 min	32	72; 10	15 min; hold
Ty1 SpC 5' segment	5631	CLOP190-E2	CLOP150-D12	Ty1 SpC genomic region	16.5	5	0.75	0.75	0.75	0.5	0.75	95; 98	5 min; 20 sec	58.1	4 min	32	72; 10	15 min; hold
Ty1 SpB 3' segment	412	CLOP187-B9	CLOP190-A3	Ty1 SpB genomic region	16.5	5	0.75	0.75	0.75	0.5	0.75	95; 98	5 min; 20 sec	56.7	1 min	24	72; 10	15 min; hold
Ty1 SpC 3' segment	413	CLOP187-B9	CLOP190-B3	Ty1 SpC genomic region	16.5	5	0.75	0.75	0.75	0.5	0.75	95; 98	5 min; 20 sec	56.7	1 min	24	72; 10	15 min; hold
pCAS mutagenesis	8743	CLO5-35	CLO5-36	pCAS	16.5	5	0.75	0.75	0.75	0.5	0.75	95; 98	5 min; 20 sec	64	10 min	18	72; 10	15 min; hold
pCAS-PEX11 mutagenesis	8743	CLOP146-E5	CLOP146-E6	pCAS-PEX11	16.5	5	0.75	0.75	0.75	0.5	0.75	95; 98	5 min; 20 sec	64	10 min	18	72; 10	15 min; hold
kanMX cassette for SpA	1612	CLO1-99	CLO1-100	pUG6	16.5	5	0.75	0.75	0.75	0.5	0.75	95; 98	5 min; 20 sec	60	1:30 min	32	72; 10	15 min; hold
kanMX cassette for SpB and SpC	1612	CLOP40-E9	CLOP40-E8	pUG6	16.5	5	0.75	0.75	0.75	0.5	0.75	95; 98	5 min; 20 sec	60	1:30 min	32	72; 10	15 min; hold

### Sheet: Table S5
Supplemental Table S5. Strains used and constructed for the retrotransposition rate measurement assays.
Strain name	Background	Population	Genotype	Description	Reference
YPS744 αHyg	YPS744	SpA	MATα ho::hphMX	S. paradoxus heterothallic spore	Charron et al. 2014b
UWOPS-79-140 αHyg	UWOPS-79-140	SpB	MATα ho::hphMX	S. paradoxus heterothallic spore	Charron et al. 2014b
GB23 αHyg	MSH-604	SpB	MATα ho::hphMX	S. paradoxus heterothallic spore	Leducq et al. 2016
D11 αHyg	LL2011_012	SpC	MATα ho::hphMX	S. paradoxus heterothallic spore	Leducq et al. 2016
LL17-02 αHyg	LL2012_011	SpC	MATα ho::hphMX	S. paradoxus heterothallic spore	Leducq et al. 2016
LL17-69 αHyg	LL2012_014	SpB	MATα ho::hphMX	S. paradoxus heterothallic spore	Leducq et al. 2016
PPC6 αHyg	LL2012_021	SpB	MATα ho::hphMX	S. paradoxus heterothallic spore	Charron et al. 2014b
SQ107 αHyg	LL2011_009	SpC	MATα ho::hphMX	S. paradoxus heterothallic spore	Charron et al. 2014b
MH030	YPS744	SpA	MATa ho::hphMX his3::stuffer	His auxotroph derivative of S. paradoxus heterothallic spore via CRISPR-Cas9-mediated replacement by stuffer DNA	This study
MH052	UWOPS-79-140	SpB	MATα ho::hphMX his3::stuffer	His auxotroph derivative of S. paradoxus heterothallic spore via CRISPR-Cas9-mediated replacement by stuffer DNA	This study
MH054	MSH-604	SpB	MATα ho::hphMX his3::stuffer	His auxotroph derivative of S. paradoxus heterothallic spore via CRISPR-Cas9-mediated replacement by stuffer DNA	This study
MH062	LL2011_012	SpC	MATα ho::hphMX his3::stuffer	His auxotroph derivative of S. paradoxus heterothallic spore via CRISPR-Cas9-mediated replacement by stuffer DNA	This study
MH066	LL2012_011	SpC	MATα ho::hphMX his3::stuffer	His auxotroph derivative of S. paradoxus heterothallic spore via CRISPR-Cas9-mediated replacement by stuffer DNA	This study
MH071	LL2012_014	SpB	MATα ho::hphMX his3::stuffer	His auxotroph derivative of S. paradoxus heterothallic spore via CRISPR-Cas9-mediated replacement by stuffer DNA	This study
MH072	LL2012_021	SpB	MATα ho::hphMX his3::stuffer	His auxotroph derivative of S. paradoxus heterothallic spore via CRISPR-Cas9-mediated replacement by stuffer DNA	This study
MH075	LL2011_009	SpC	MATα ho::hphMX his3::stuffer	His auxotroph derivative of S. paradoxus heterothallic spore via CRISPR-Cas9-mediated replacement by stuffer DNA	This study
MH110	YPS744	SpA	MATa ho::kanMX his3::stuffer	Cassette switch of MH030	This study
MH111	UWOPS-79-140	SpB	MATα ho::kanMX his3::stuffer	Cassette switch of MH052	This study
MH117	LL2011_012	SpC	MATα ho::kanMX his3::stuffer	Cassette switch of MH063	This study
MH124	UWOPS-79-140	SpB	MATa ho::kanMX his3::stuffer	Mating type switch of MH111	This study
MH136	LL2011_012	SpC	MATa ho::kanMX his3::stuffer	Mating type switch of MH117	This study
MH145	YPS744	SpA	MATα ho::kanMX his3::stuffer	Mating type switch of MH110	This study
MH154	YPS744	SpA	MATa ho::kanMX his3::stuffer	Mating type switch of MH110	This study
MH052 ρ0	UWOPS-79-140	SpB	MATα ho::hphMX his3::stuffer ρ0	ρ0 derivative of MH052	This study
MH062 ρ0	LL2011_012	SpC	MATα ho::hphMX his3::stuffer ρ0	ρ0 derivative of MH062	This study
MH124 ρ0	UWOPS-79-140	SpB	MATa ho::kanMX his3::stuffer ρ0	ρ0 derivative of MH124	This study
MH136 ρ0	LL2011_012	SpC	MATa ho::kanMX his3::stuffer ρ0	ρ0 derivative of MH136	This study
MH145 ρ0	YPS744	SpA	MATα ho::kanMX his3::stuffer ρ0	ρ0 derivative of MH145	This study
MH154 ρ0	YPS744	SpA	MATa ho::kanMX his3::stuffer ρ0	ρ0 derivative of MH154	This study

### Sheet: Table S6
Supplemental Table S6. Crosses generated for the retrotransposition rate measurement assays.
Name	Parent 1	Parent 1 background	Parent 1 population	Parent 1 genotype	Parent 2	Parent 2 background	Parent 2 population	Parent 2 genotype	Cross type	Cross genotype	Ploidy	Respiration	mtDNA
B1	MH052	UWOPS-79-140	SpB	MATα ho::hphMX his3::stuffer	MH154 ρ0	YPS744	SpA	MATa ho::kanMX his3::stuffer ρ0	Hybrid	SpA✕SpB	2n	Yes	SpB
D1	MH062	D11	SpC	MATα ho::hphMX his3::stuffer	MH154 ρ0	YPS744	SpA	MATa ho::kanMX his3::stuffer ρ0	Hybrid	SpA✕SpC	2n	Yes	SpC
B2	MH052	UWOPS-79-140	SpB	MATα ho::hphMX his3::stuffer	MH124 ρ0	UWOPS-79-140	SpB	MATa ho::kanMX his3::stuffer ρ0	Autodiploid	SpB✕SpB	2n	Yes	SpB
D2	MH062	D11	SpC	MATα ho::hphMX his3::stuffer	MH124 ρ0	UWOPS-79-140	SpB	MATa ho::kanMX his3::stuffer ρ0	Hybrid	SpB✕SpC	2n	Yes	SpC
D4	MH062	D11	SpC	MATα ho::hphMX his3::stuffer	MH136 ρ0	D11	SpC	MATa ho::kanMX his3::stuffer ρ0	Autodiploid	SpC✕SpC	2n	Yes	SpC
AA-1	MH145 ρ0	YPS744	SpA	MATα ho::kanMX his3::stuffer ρ0	MH030	YPS744	SpA	MATa ho::hphMX his3::stuffer	Autodiploid	SpA✕SpA	2n	Yes	SpA
B7	MH052 ρ0	UWOPS-79-140	SpB	MATα ho::hphMX his3::stuffer ρ0	MH154	YPS744	SpA	MATa ho::kanMX his3::stuffer	Hybrid	SpA✕SpB	2n	Yes	SpA
D7	MH062 ρ0	D11	SpC	MATα ho::hphMX his3::stuffer ρ0	MH154	YPS744	SpA	MATa ho::kanMX his3::stuffer	Hybrid	SpA✕SpC	2n	Yes	SpA
B8	MH052 ρ0	UWOPS-79-140	SpB	MATα ho::hphMX his3::stuffer ρ0	MH124	UWOPS-79-140	SpB	MATa ho::kanMX his3::stuffer	Autodiploid	SpB✕SpB	2n	Yes	SpB
D8	MH062 ρ0	D11	SpC	MATα ho::hphMX his3::stuffer ρ0	MH124	UWOPS-79-140	SpB	MATa ho::kanMX his3::stuffer	Hybrid	SpB✕SpC	2n	Yes	SpB
D10	MH062 ρ0	D11	SpC	MATα ho::hphMX his3::stuffer ρ0	MH136	D11	SpC	MATa ho::kanMX his3::stuffer	Autodiploid	SpC✕SpC	2n	Yes	SpC

### Sheet: Table S7
Supplemental Table S7. Raw data of the fluctuation assays on haploid backgrounds.
Name	MH030	MH030	MH052	MH052	MH054	MH062	MH066	MH066	MH071	MH071	MH072	MH072	MH075	MH075
Ty1 variant	SpB	SpC	SpB	SpC	SpB	SpB	SpB	SpC	SpB	SpC	SpB	SpC	SpB	SpC
Count*	86	72	104	69	46	51	62	61	108	201	122	66	55	32
N**	8600000	7200000	10400000	6900000	4600000	5100000	6200000	6100000	10800000	20100000	12200000	6600000	5500000	3200000
A1	0	0	62	7	0	0	0	0	0	0	0	0	0	0
B1	2	0	161	12	0	0	0	0	0	0	0	0	0	0
C1	1	0	78	5	1	0	0	0	0	0	0	0	0	0
D1	0	0	54	13	1	0	0	0	0	0	0	0	0	0
E1	0	0	36	4	0	0	0	0	0	0	0	0	0	0
F1	0	0	41	10	1	0	0	0	0	0	0	0	0	0
G1	0	0	65	5	0	0	0	0	0	0	0	0	0	1
A2	1	1	59	5	0	0	0	0	0	0	0	0	0	0
B2	0	0	86	7	0	0	0	0	0	0	0	0	0	0
C2	0	0	58	10	5	0	0	0	1	0	0	0	0	0
D2	0	0	49	6	2	0	0	0	0	0	2	0	0	0
E2	1	0	50	11	0	0	0	0	0	0	0	0	0	0
F2	0	0	47	18	0	0	0	0	0	0	0	0	0	0
G2	0	0	50	10	0	0	0	0	1	0	0	0	0	0
A3	0	0	53	4	1	0	0	0	0	0	0	0	0	0
B3	0	0	61	8	1	0	0	1	0	0	0	0	0	0
C3	1	0	72	6	0	0	0	0	1	0	0	0	0	0
D3	0	0	65	9	1	0	0	0	0	0	2	0	0	0
E3	1	0	54	12	0	0	0	0	0	0	0	0	0	0
F3	0	0	365	6	0	0	0	0	0	0	0	0	0	0
G3	1	0	53	8	0	0	0	0	0	0	0	0	0	0
A4	0	0	59	3	0	0	0	0	0	0	0	0	0	0
B4	0	0	57	7	0	0	0	0	0	0	0	1	0	0
C4	0	0	53	5	3	0	0	0	0	0	0	0	0	0
D4	0	1	54	9	0	0	0	0	0	0	1	0	0	0
E4	1	0	88	4	1	0	0	0	0	0	0	0	0	0
F4	0	1	46	7	4	0	0	0	0	0	0	0	0	0
G4	0	0	53	10	0	0	0	0	0	0	1	0	0	0
A5	0	0	43	6	1	0	0	0	0	0	1	0	0	0
B5	1	0	96	8	0	0	0	0	0	0	1	0	0	0
C5	0	0	51	17	0	0	0	0	0	0	0	0	0	0
D5	0	0	54	5	0	0	0	0	0	0	1	0	0	0
E5	0	0	55	7	1	0	0	0	0	0	0	0	0	0
F5	0	0	57	10	3	0	0	0	0	0	1	1	0	0
G5	0	0	49	17	0	0	0	0	0	0	0	0	0	0
A6	0	0	77	5	0	0	0	0	0	0	0	0	0	0
B6	0	0	104	7	1	0	0	0	0	0	1	0	0	0
C6	0	0	83	10	1	0	0	0	0	0	0	0	0	0
D6	0	1	700	6	0	0	0	0	0	0	0	1	0	0
E6	0	0	68	16	0	0	0	0	0	0	0	0	0	0
F6	1	0	81	8	1	0	0	0	0	0	1	0	0	0
G6	0	0	80	4	0	0	0	0	0	0	2	0	0	0
*Count of colonies from serial dilutions and plating.
**Estimated final population size.

### Sheet: Table S8
Supplemental Table S8. Raw data of the fluctuation assays on diploid backgrounds.
Name	B1	D1	B2	D2	D4	B7	D7	D8	D10	AA-1	B1	D1	B2	D2	D4	B7	D7	D8	D10	AA-1
Ty1 variant	SpB	SpB	SpB	SpB	SpB	SpB	SpB	SpB	SpB	SpB	SpC	SpC	SpC	SpC	SpC	SpC	SpC	SpC	SpC	SpC
Count*	559.448	432.313	562.617	567.177	375.729	547.303	474.302	334.046	343.462	684.198	541.795	438.942	576.251	588.706	359.357	563.436	445.653	376.223	334.632	630.76
N**	2.01401e+07	1.55633e+07	2.02542e+07	2.04184e+07	1.35262e+07	1.97029e+07	1.70749e+07	1.20257e+07	1.23646e+07	2.46311e+07	1.95046e+07	1.58019e+07	2.0745e+07	2.11934e+07	1.29369e+07	2.02837e+07	1.60435e+07	1.3544e+07	1.20468e+07	22707360
1	0	0	212	4	0	0	0	1	0	0	0	0	4	0	0	0	0	1	0	0
2	0	0	65	1	0	2	0	0	0	0	0	0	10	2	0	0	0	0	0	0
3	2	0	74	3	0	1	0	8	0	0	0	0	9	0	0	1	0	1	0	0
4	3	0	97	1	0	0	0	1	0	0	0	0	8	1	0	0	0	1	0	0
5	1	0	95	2	0	0	0	0	0	0	0	0	5	0	0	0	0	0	0	0
6	1	0	136	1	0	0	0	2	0	0	0	0	7	0	0	0	0	1	0	0
7	1	0	80	3	0	1	0	3	0	0	0	0	6	0	0	0	0	0	0	0
8	2	0	84	3	0	1	0	4	0	0	0	0	89	5	0	0	0	2	0	0
9	1	0	71	1	0	2	0	4	0	0	0	0	12	1	1	0	0	0	0	0
10	4	0	77	2	0	2	0	6	0	0	0	0	6	9	0	0	0	0	0	0
11	1	0	67	2	0	0	0	0	0	0	0	0	17	0	0	0	0	2	0	0
12	0	0	117	1	0	0	0	1	0	0	0	0	3	0	0	0	0	0	0	0
13	1	0	108	1	0	0	1	0	1	0	0	0	3	2	0	0	0	4	0	0
14	0	2	411	1	0	2	1	10	0	0	0	0	12	1	0	0	0	0	0	0
15	2	0	90	2	0	0	0	4	0	0	0	0	7	3	0	0	0	0	0	0
16	1	0	58	3	0	1	1	1	0	0	0	0	6	0	0	0	0	0	0	0
17	0	0	85	2	4	0	1	7	0	0	0	0	8	1	0	0	0	0	0	0
18	0	0	88	2	0	1	0	1	0	0	0	0	6	0	0	0	0	1	0	0
19	0	0	78	3	0	0	0	2	0	0	0	0	7	0	0	1	0	0	1	0
20	2	0	107	1	1	0	0	4	0	0	0	0	5	1	0	0	0	1	0	0
21	0	0	83	2	0	0	0	1	0	0	0	0	9	1	0	1	0	0	0	0
22	3	0	79	0	0	0	1	2	1	0	0	0	4	0	0	0	0	0	0	0
23	2	0	80	2	0	1	0	1	0	0	0	0	10	0	0	0	0	0	0	1
24	2	0	84	2	0	0	2	1	0	0	0	0	7	1	0	0	0	0	0	0
25	2	0	87	19	0	2	0	1	0	0	0	0	8	0	0	0	0	2	0	0
26	0	0	89	2	0	0	0	1	0	0	0	0	40	0	0	0	0	1	0	0
27	1	0	70	0	0	1	1	1	1	0	0	0	7	0	0	0	0	1	1	0
28	1	0	69	3	0	0	0	2	0	0	0	0	15	1	1	0	0	0	0	0
29	0	0	98	4	0	9	0	1	0	0	0	0	14	0	0	0	0		0	0
30	3	0	93	2	1	1	0	2	0	1	0	0	16	4	0	0	0	0	0	0
31	2	0	125	4	0	0	0	4	0	0	0	0	7	2	0	0	0	2	0	0
32	1	0	107	2	0	1	0	12	0	0	0	0	12	0	0	0	0		0	0
33	5	0	88	3	0	1	1	3	0	0	0	0	11	3	0	0	0	0	0	0
34	0	0	313	1	0	2	0	5	0	0	0	0	13	0	0	0	0	2	0	1
35	2	0	82	1	0	1	0	0	1	0	0	0	4	0	0	0	0	1	0	0
36	2	0	69	1	0	2	0	1	1	0	0	0	5	1	0	0	0	0	0	0
*Count of cells per microliter from serial dilutions and flow cytometry.
**Estimated final population size.

### Sheet: Table S9
Supplemental Table S9. Media recipes used in this study.
Medium	Usage	Yeast extract (%)	Tryptone (%)	Glucose (%)	Glycerol (%)	Ethanol (%)	NaCl (%)	YNB* (%)	Ammonium sulfate (%)	Drop-out w/o histidine (%)	Drop-out w/o uracil (%)	Agar (%)	Amplcillin (μg/mL)	Kanamycin (μg/mL)	Geneticin (μg/mL)	Hygromycin B (μg/mL)	Nourseothricin (μg/mL)
2YT+Amp agar	Bacteria	1	1.6	0.2			0.5					2	100
2YT+Kan agar	Bacteria	1	1.6	0.2			0.5					2		50
2YT	Bacteria	1	1.6	0.2			0.5
2YT+Amp	Bacteria	1	1.6	0.2			0.5						100
2YT+Kan	Bacteria	1	1.6	0.2			0.5							50
SC-his agar	Yeast			2				0.174	0.5	0.127		2
SC-ura agar	Yeast			2				0.174	0.5		0.127	2
YPD agar	Yeast	1	2	2								2
YPD+G418 agar	Yeast	1	2	2								2			200
YPD+G418+HygB agar	Yeast	1	2	2								2			200	250
YPD+G418+Nat agar	Yeast	1	2	2								2			200		100
YPD+Nat agar	Yeast	1	2	2								2					100
YPEG agar	Yeast	1	2		3	3						2
YPD	Yeast	1	2	2
YPD+Nat 1.1X	Yeast	1	2	2													110
*Yeast nitrogen base w/o amino acids w/o ammonium sulfate
Drop-out	Adenine	L-arginine (g)	L-aspartic acid (g)	L-glutamic acid (g)	L-histidine (g)	L-leucine (g)	L-lysine (g)	L-methionine (g)	L-phenylalanine (g)	L-serine (g)	L-threonine (g)	L-tryptophan (g)	L-tyrosine (g)	Uracil (g)	L-valine (g)
Drop-out w/o histidine	0.5	2	2	2		10	2	2	2	2	2	2	2	2	2
Drop-out w/o uracil	0.5	2	2	2	2	10	2	2	2	2	2	2	2		2
